# Spatiotemporal gene expression atlas of the extremophyte *Schrenkiella parvula*

**DOI:** 10.1101/2022.10.24.513627

**Authors:** Chathura Wijesinghege, Guannan Wang, Pramod Pantha, Kieu-Nga Tran, Maheshi Dassanayake

## Abstract

Extremophytes are naturally selected to survive environmental stresses, but scarcity of genetic resources for them developed with spatiotemporal resolution limit their use in stress biology. *Schrenkiella parvula* is one of the leading extremophyte models with initial molecular genomic resources developed to study its tolerance mechanisms to high salinity. Here we present a transcriptome atlas for *S. parvula* with subsequent analyses to highlight its diverse gene expression networks associated with salt responses. We included spatiotemporal expression profiles, expression specificity of each gene, and co-expression and functional gene networks representing 115 transcriptomes sequenced from 35 tissue and developmental stages examining their responses before and after 27 salt treatments in our current study. The highest number of tissue-preferentially expressed genes were found in seeds and siliques while genes in seedlings showed the broadest expression profiles among developmental stages. Seedlings had the highest magnitude of overall transcriptomic responses to salinity compared to mature tissues and developmental stages. Differentially expressed genes in response to salt were largely mutually exclusive but shared common stress response pathways spanning across tissues and developmental stages. Our foundational dataset created for *S. parvula* representing a stress-adapted wild plant lays the groundwork for future functional, comparative, and evolutionary studies using extremophytes aiming to uncover novel stress tolerant mechanisms.

**SIGNIFICANCE STATEMENT:** Concerted transcriptomic responses coordinated across developmental stages and tissues are required to complete a plant lifecycle under salt stress. Transcriptomic resources created with spatiotemporal resolution for plants are rare and for stress-adapted plants rarer. We present a transcriptome atlas enabling discovery of genes and networks evolved as adaptations to salt stress in a model extremophyte, *Schrenkiella parvula*. The spatiotemporally resolved gene expression networks are largely non-overlapping but functionally connected through synergistic stress responsive pathways.
