## Supplementary Tables for "Spatiotemporal gene expression atlas of the extremophyte *Schrenkiella parvula*": Table S1_Sample metadata.xlsx

### Sheet: Table S1_Metadata
Sample ID	Revised ID	Replicate ID	Sample description	Growth condition	Developmental stage	Treatment	Number of filtered reads
2DSC1	2DSC1	1	2-day-old seedlings, paper and 1/4th MS media plate grown seedlings were mixed	paper and 1/4th MS media plate grown seedlings	2-day-old seedlings	Control	44558410
2DSC2	2DSC2	2	2-day-old seedlings, paper and 1/4th MS media plate grown seedlings were mixed	paper and 1/4th MS media plate grown seedlings	2-day-old seedlings	Control	122460404
2DSC3	2DSC3	3	2-day-old seedlings, paper and 1/4th MS media plate grown seedlings were mixed	paper and 1/4th MS media plate grown seedlings	2-day-old seedlings	Control	74814246
2DS4	2DSC4	4	2-day-old seedlings, paper and 1/4th MS media plate grown seedlings were mixed	paper and 1/4th MS media plate grown seedlings	2-day-old seedlings	Control	69819082
2DS5	2DSC5	5	2-day-old seedlings, paper and 1/4th MS media plate grown seedlings were mixed	paper and 1/4th MS media plate grown seedlings	2-day-old seedlings	Control	53578156
4DSC1	4DSC1	1	4-day-old seedlings, 1/4th MS media plate grown	1/4th MS media plate grown	4-day-old seedlings	Control	72957900
4DSC2	4DSC2	2	4-day-old seedlings, 1/4th MS media plate grown	1/4th MS media plate grown	4-day-old seedlings	Control	132683848
4DSC3	4DSC3	3	4-day-old seedlings, 1/4th MS media plate grown	1/4th MS media plate grown	4-day-old seedlings	Control	121575602
4DST1	4DST1	1	4-day-old seedlings,150 mM NaCl treated for 2 days ,1/4th MS media plate grown	1/4th MS media plate grown	4-day-old seedlings	150 mM NaCl	96643636
4DST2	4DST2	2	4-day-old seedlings,150 mM NaCl treated for 2 days ,1/4th MS media plate grown	1/4th MS media plate grown	4-day-old seedlings	150 mM NaCl	74799136
4DST3	4DST3	3	4-day-old seedlings,150 mM NaCl treated for 2 days ,1/4th MS media plate grown	1/4th MS media plate grown	4-day-old seedlings	150 mM NaCl	108909178
SQW8C1	SQC1	1	Siliques, Grown without NaCl, soil grown	soil grown	Siliques	Control	120170598
SQW8C2	SQC2	2	Siliques, Grown without NaCl, soil grown	soil grown	Siliques	Control	76752774
SQW8C3	SQC3	3	Siliques, Grown without NaCl, soil grown	soil grown	Siliques	Control	114828972
SpFW6T2	SpFW6T2	1	Flowers, 150 mM NaCl treatment started before flowering, soil grown, (12/12 hr light)	soil grown	Flowers	150 mM NaCl treatment started before flowering	50072192
SpFW6T3	SpFW6T3	2	Flowers, 150 mM NaCl treatment started before flowering, soil grown, (12/12 hr light)	soil grown	Flowers	150 mM NaCl treatment started before flowering	67666870
SpFW6T4	SpFW6T4	3	Flowers, 150 mM NaCl treatment started before flowering, soil grown, (12/12 hr light)	soil grown	Flowers	150 mM NaCl treatment started before flowering	56702778
SpFW8T1	SpFW8T1	1	Flowers, 150 mM NaCl treatment started after flowering, soil grown, (12/12 hr light)	soil grown	Flowers	150 mM NaCl treatment started after flowering	68090908
SpFW8T2	SpFW8T2	2	Flowers, 150 mM NaCl treatment started after flowering, soil grown, (12/12 hr light)	soil grown	Flowers	150 mM NaCl treatment started after flowering	73462972
SpFW8T3	SpFW8T3	3	Flowers, 150 mM NaCl treatment started after flowering, soil grown, (12/12 hr light)	soil grown	Flowers	150 mM NaCl treatment started after flowering	58938278
SpFW8C1	SpFWC1	1	Flowers, Grown without NaCl, soil grown, (12/12 hr light), (12/12 hr light)	soil grown	Flowers	Control	59923584
SpFW8C3	SpFWC3	2	Flowers, Grown without NaCl, soil grown, (12/12 hr light)	soil grown	Flowers	Control	72598076
SpFWC5	SpFWC5	3	Flowers, Grown without NaCl, soil grown	soil grown	Flowers	Control	62540518
SpFWC6	SpFWC6	4	Flowers, Grown without NaCl, soil grown	soil grown	Flowers	Control	49785504
SpL567W5C3	SpL567W5C3	1	5 week old mature leaves (5,6,7 from top), Grown without NaCl, soil grown, (12/12 hr light)	soil grown	5 week old mature leaves (5,6,7 from top)	Control	63255720
SpL567W5C4	SpL567W5C4	2	5 week old mature leaves (5,6,7 from top), Grown without NaCl, soil grown, (12/12 hr light)	soil grown	5 week old mature leaves (5,6,7 from top)	Control	83383296
SpL567W5C5	SpL567W5C5	3	5 week old mature leaves (5,6,7 from top), Grown without NaCl, soil grown, (12/12 hr light)	soil grown	5 week old mature leaves (5,6,7 from top)	Control	58731072
SpL567W5T1	SpL567W5T1	1	5 week old mature leaves (5,6,7 from top) treated with 150 NaCl for one week, soil grown, (12/12 hr light)	soil grown	5 week old mature leaves (5,6,7 from top)	150 NaCl for one week	72060832
SpL567W5T2	SpL567W5T2	2	5 week old mature leaves (5,6,7 from top) treated with 150 NaCl for one week, soil grown, (12/12 hr light)	soil grown	5 week old mature leaves (5,6,7 from top)	150 NaCl for one week	101159190
SpL567W5T4	SpL567W5T4	3	5 week old mature leaves (5,6,7 from top) treated with 150 NaCl for one week, soil grown, (12/12 hr light)	soil grown	5 week old mature leaves (5,6,7 from top)	150 NaCl for one week	68237050
SpRD12C1	SpRD12C1	1	12 day old roots, Grown without NaCl,Â¼ ms plates (12/12 hr light)	1/4th MS media plate grown	12 day old roots	Control	66140330
SpRD12C2	SpRD12C2	2	12 day old roots, Grown without NaCl,Ã‚Â¼ ms plates (12/12 hr light)	1/4th MS media plate grown	12 day old roots	Control	97639772
SpRD12C3	SpRD12C3	3	12 day old roots, Grown without NaCl,Ã‚Â¼ ms plates (12/12 hr light)	1/4th MS media plate grown	12 day old roots	Control	61079388
SpRD12C4	SpRD12C4	4	12 day old roots, Grown without NaCl,Ã‚Â¼ ms plates (12/12 hr light)	1/4th MS media plate grown	12 day old roots	Control	42351682
SpRD12T1	SpRD12T1	1	12 day old roots,Treated 150 mM NaCl for 7 days,Ã‚Â¼ ms plates (12/12 hr light)	1/4th MS media plate grown	12 day old roots	150 mM NaCl for 7 days	36868778
SpRD12T3	SpRD12T3	2	12 day old roots,Treated 150 mM NaCl for 7 days,Ã‚Â¼ ms plates (12/12 hr light)	1/4th MS media plate grown	12 day old roots	150 mM NaCl for 7 days	60725916
SpRD12T4	SpRD12T4	3	12 day old roots,Treated 150 mM NaCl for 7 days,Ã‚Â¼ ms plates (12/12 hr light)	1/4th MS media plate grown	12 day old roots	150 mM NaCl for 7 days	55919906
SpRD8C1	SpRD8C1	1	8 day old roots, Grown without NaCl,Ã‚Â¼ ms plates (12/12 hr light)	1/4th MS media plate grown	8 day old roots	Control	66079720
SpRD8C2	SpRD8C2	2	8 day old roots, Grown without NaCl,Ã‚Â¼ ms plates (12/12 hr light)	1/4th MS media plate grown	8 day old roots	Control	71234800
SpRD8C3	SpRD8C3	3	8 day old roots, Grown without NaCl,Ã‚Â¼ ms plates (12/12 hr light)	1/4th MS media plate grown	8 day old roots	Control	78298142
SpRD8T1	SpRD8T1	1	8 day old roots, Grown in 150 mM NaCl for 3 days,Ã‚Â¼ ms plates (12/12 hr light)	1/4th MS media plate grown	8 day old roots	150 mM NaCl for 3 days	38961262
SpRD8T2	SpRD8T2	2	8 day old roots, Grown in 150 mM NaCl for 3 days,Ã‚Â¼ ms plates (12/12 hr light)	1/4th MS media plate grown	8 day old roots	150 mM NaCl for 3 days	73150796
SpRD8T3	SpRD8T3	3	8 day old roots, Grown in 150 mM NaCl for 3 days,Ã‚Â¼ ms plates (12/12 hr light)	1/4th MS media plate grown	8 day old roots	150 mM NaCl for 3 days	63800454
SpRMu3HT1	SpRMu3HT1	1	4 week old roots treated with 250 mM NaCl, 250 mM KCl, 30 mM LiCl and 15 mM H3BO3 for 3 hours, hydroponics, (12/12 hr light)	hydroponics	4 week old roots	250 mM NaCl, 250 mM KCl, 30 mM LiCl and 15 mM H3BO3 for 3 hours	63136026
SpRMu3HT2	SpRMu3HT2	2	4 week old roots treated with 250 mM NaCl, 250 mM KCl, 30 mM LiCl and 15 mM H3BO3 for 3 hours, hydroponics, (12/12 hr light)	hydroponics	4 week old roots	250 mM NaCl, 250 mM KCl, 30 mM LiCl and 15 mM H3BO3 for 3 hours	102869548
SpRMu3HT3	SpRMu3HT3	3	4 week old roots treated with 250 mM NaCl, 250 mM KCl, 30 mM LiCl and 15 mM H3BO3 for 3 hours, hydroponics, (12/12 hr light)	hydroponics	4 week old roots	250 mM NaCl, 250 mM KCl, 30 mM LiCl and 15 mM H3BO3 for 3 hours	59030192
SpRMuC1	SpRMuC1	1	4 week old roots, Grown without salts, hydroponics, (12/12 hr light)	hydroponics	4 week old roots	Control	59118432
SpRMuC2	SpRMuC2	2	4 week old roots, Grown without salts, hydroponics, (12/12 hr light)	hydroponics	4 week old roots	Control	77372450
SpRMuC3	SpRMuC3	3	4 week old roots, Grown without salts, hydroponics, (12/12 hr light)	hydroponics	4 week old roots	Control	60480032
SpRMuD1T1	SpRMuD1T1	1	4 week old roots treated with 250 mM NaCl, 250 mM KCl, 30 mM LiCl and 15 mM H3BO3 for 1 day, hydroponics, (12/12 hr light)	hydroponics	4 week old roots	250 mM NaCl, 250 mM KCl, 30 mM LiCl and 15 mM H3BO3 for 1 day	70983672
SpRMuD1T2	SpRMuD1T2	2	4 week old roots treated with 250 mM NaCl, 250 mM KCl, 30 mM LiCl and 15 mM H3BO3 for 1 day, hydroponics, (12/12 hr light)	hydroponics	4 week old roots	250 mM NaCl, 250 mM KCl, 30 mM LiCl and 15 mM H3BO3 for 1 day	89741320
SpRMuD1T3	SpRMuD1T3	3	4 week old roots treated with 250 mM NaCl, 250 mM KCl, 30 mM LiCl and 15 mM H3BO3 for 1 day, hydroponics, (12/12 hr light)	hydroponics	4 week old roots	250 mM NaCl, 250 mM KCl, 30 mM LiCl and 15 mM H3BO3 for 1 day	64397718
SpRMuD3T1	SpRMuD3T1	1	4 week old roots treated with 250 mM NaCl, 250 mM KCl, 30 mM LiCl and 15 mM H3BO3 for 3 days, hydroponics, (12/12 hr light)	hydroponics	4 week old roots	250 mM NaCl, 250 mM KCl, 30 mM LiCl and 15 mM H3BO3 for 3 days	64369534
SpRMuD3T2	SpRMuD3T2	2	4 week old roots treated with 250 mM NaCl, 250 mM KCl, 30 mM LiCl and 15 mM H3BO3 for 3 days, hydroponics, (12/12 hr light)	hydroponics	4 week old roots	250 mM NaCl, 250 mM KCl, 30 mM LiCl and 15 mM H3BO3 for 3 days	52462316
SpRMuD3T3	SpRMuD3T3	3	4 week old roots treated with 250 mM NaCl, 250 mM KCl, 30 mM LiCl and 15 mM H3BO3 for 3 days, hydroponics, (12/12 hr light)	hydroponics	4 week old roots	250 mM NaCl, 250 mM KCl, 30 mM LiCl and 15 mM H3BO3 for 3 days	52185882
SpSD12C1	SpSD12C1	1	12 day old shoots, Grown without NaCl,Ã‚Â¼ ms plates (12/12 hr light)	1/4th MS media plate grown	12 day old shoots	Control	65637000
SpSD12C2	SpSD12C2	2	12 day old shoots, Grown without NaCl,Ã‚Â¼ ms plates (12/12 hr light)	1/4th MS media plate grown	12 day old shoots	Control	46937900
SpSD12C3	SpSD12C3	3	12 day old shoots, Grown without NaCl,Ã‚Â¼ ms plates (12/12 hr light)	1/4th MS media plate grown	12 day old shoots	Control	79828794
SpSD12C4	SpSD12C4	4	12 day old shoots, Grown without NaCl,Ã‚Â¼ ms plates (12/12 hr light)	1/4th MS media plate grown	12 day old shoots	Control	55747548
SpSD12T1	SpSD12T1	1	12 day old shoots,Treated 150 mM NaCl for 7 days,Ã‚Â¼ ms plates (12/12 hr light)	1/4th MS media plate grown	12 day old shoots	150 mM NaCl for 7 days	179487188
SpSD12T2	SpSD12T2	2	12 day old shoots,Treated 150 mM NaCl for 7 days,Ã‚Â¼ ms plates (12/12 hr light)	1/4th MS media plate grown	12 day old shoots	150 mM NaCl for 7 days	54786674
SpSD12T4	SpSD12T4	4	12 day old shoots,Treated 150 mM NaCl for 7 days,Ã‚Â¼ ms plates (12/12 hr light)	1/4th MS media plate grown	12 day old shoots	150 mM NaCl for 7 days	81857212
SpSD8C1	SpSD8C1	1	8 day old shoots, Grown without NaCl,Ã‚Â¼ ms plates (12/12 hr light)	1/4th MS media plate grown	8 day old shoots	Control	73873860
SpSD8C2	SpSD8C2	2	8 day old shoots, Grown without NaCl,Ã‚Â¼ ms plates (12/12 hr light)	1/4th MS media plate grown	8 day old shoots	Control	66323172
SpSD8C3	SpSD8C3	3	8 day old shoots, Grown without NaCl,Ã‚Â¼ ms plates (12/12 hr light)	1/4th MS media plate grown	8 day old shoots	Control	72424666
SpSD8T1	SpSD8T1	1	8 day old shoots, Grown in 150 mM NaCl for 3 days,ÃƒÂƒÃ†Â’ÃƒÂ¢Ã¢Â‚Â¬Ã…Â¡ÃƒÂƒÃ¢Â€ÂšÃƒÂ‚Ã‚Â¼ ms plates (12/12 hr light)	1/4th MS media plate grown	8 day old shoots	150 mM NaCl for 3 days	57885852
SpSD8T3	SpSD8T3	3	8 day old shoots, Grown in 150 mM NaCl for 3 days,ÃƒÂƒÃ†Â’ÃƒÂ¢Ã¢Â‚Â¬Ã…Â¡ÃƒÂƒÃ¢Â€ÂšÃƒÂ‚Ã‚Â¼ ms plates (12/12 hr light)	1/4th MS media plate grown	8 day old shoots	150 mM NaCl for 3 days	69033598
SpSD8T4	SpSD8T4	3	8 day old shoots, Grown in 150 mM NaCl for 3 days,ÃƒÂƒÃ†Â’ÃƒÂ¢Ã¢Â‚Â¬Ã…Â¡ÃƒÂƒÃ¢Â€ÂšÃƒÂ‚Ã‚Â¼ ms plates (12/12 hr light)	1/4th MS media plate grown	8 day old shoots	150 mM NaCl for 3 days	65698680
SpSMu3HT1	SpSMu3HT1	1	4 week old shoots treated with 250 mM NaCl, 250 mM KCl, 30 mM LiCl and 15 mM H3BO3 for 3 hours, hydroponics, (12/12 hr light)	hydroponics	4 week old roots	250 mM NaCl, 250 mM KCl, 30 mM LiCl and 15 mM H3BO3 for 3 hours	76187742
SpSMu3HT2	SpSMu3HT2	2	4 week old shoots treated with 250 mM NaCl, 250 mM KCl, 30 mM LiCl and 15 mM H3BO3 for 3 hours, hydroponics, (12/12 hr light)	hydroponics	4 week old roots	250 mM NaCl, 250 mM KCl, 30 mM LiCl and 15 mM H3BO3 for 3 hours	48639926
SpSMu3HT3	SpSMu3HT3	3	4 week old shoots treated with 250 mM NaCl, 250 mM KCl, 30 mM LiCl and 15 mM H3BO3 for 3 hours, hydroponics, (12/12 hr light)	hydroponics	4 week old roots	250 mM NaCl, 250 mM KCl, 30 mM LiCl and 15 mM H3BO3 for 3 hours	97634298
SpSMuC1	SpSMuC1	1	4 week old roots, Grown without salts, hydroponics, (12/12 hr light)	hydroponics	4 week old roots	Control	66780462
SpSMuC2	SpSMuC2	2	4 week old shoots, Grown without salts, hydroponics, (12/12 hr light)	hydroponics	4 week old roots	Control	67703490
SpSMuC3	SpSMuC3	3	4 week old shoots, Grown without salts, hydroponics, (12/12 hr light)	hydroponics	4 week old roots	Control	92514350
SpSMuD1T1	SpSMuD1T1	1	4 week old shoots treated with 250 mM NaCl, 250 mM KCl, 30 mM LiCl and 15 mM H3BO3 for 1 day, hydroponics, (12/12 hr light)	hydroponics	4 week old roots	250 mM NaCl, 250 mM KCl, 30 mM LiCl and 15 mM H3BO3 for 1 day	80938348
SpSMuD1T2	SpSMuD1T2	2	4 week old shoots treated with 250 mM NaCl, 250 mM KCl, 30 mM LiCl and 15 mM H3BO3 for 1 day, hydroponics, (12/12 hr light)	hydroponics	4 week old roots	250 mM NaCl, 250 mM KCl, 30 mM LiCl and 15 mM H3BO3 for 1 day	49013752
SpSMuD1T3	SpSMuD1T3	3	4 week old shoots treated with 250 mM NaCl, 250 mM KCl, 30 mM LiCl and 15 mM H3BO3 for 1 day, hydroponics, (12/12 hr light)	hydroponics	4 week old roots	250 mM NaCl, 250 mM KCl, 30 mM LiCl and 15 mM H3BO3 for 1 day	86501850
SpSMuD3T1	SpSMuD3T1	1	4 week old shoots treated with 250 mM NaCl, 250 mM KCl, 30 mM LiCl and 15 mM H3BO3 for 3 days, hydroponics, (12/12 hr light)	hydroponics	4 week old roots	250 mM NaCl, 250 mM KCl, 30 mM LiCl and 15 mM H3BO3 for 3 days	100540048
SpSMuD3T2	SpSMuD3T2	2	4 week old shoots treated with 250 mM NaCl, 250 mM KCl, 30 mM LiCl and 15 mM H3BO3 for 3 days, hydroponics, (12/12 hr light)	hydroponics	4 week old roots	250 mM NaCl, 250 mM KCl, 30 mM LiCl and 15 mM H3BO3 for 3 days	58609872
SpSMuD3T3	SpSMuD3T3	3	4 week old shoots treated with 250 mM NaCl, 250 mM KCl, 30 mM LiCl and 15 mM H3BO3 for 3 days, hydroponics, (12/12 hr light)	hydroponics	4 week old roots	250 mM NaCl, 250 mM KCl, 30 mM LiCl and 15 mM H3BO3 for 3 days	99040334
SpST7C1	SpST7C1	1	7 week old stem, Grown without NaCl, soil grown, (12/12 hr light)	soil grown	7 week old stem	Control	64698650
SpST7C2	SpST7C2	2	7 week old stem, Grown without NaCl, soil grown, (12/12 hr light)	soil grown	7 week old stem	Control	65607134
SpST7C3	SpST7C3	3	7 week old stem, Grown without NaCl, soil grown, (12/12 hr light)	soil grown	7 week old stem	Control	56560314
SpST7T1	SpST7T1	1	7 week old stem, treated with 150 NaCl for 3 weeks, soil grown, (12/12 hr light)	soil grown	7 week old stem	150 NaCl for 3 weeks	52263342
SpST7T2	SpST7T2	2	7 week old stem, treated with 150 NaCl for 3 weeks, soil grown, (12/12 hr light)	soil grown	7 week old stem	150 NaCl for 3 weeks	81425184
SpST7T3	SpST7T3	3	7 week old stem, treated with 150 NaCl for 3 weeks, soil grown, (12/12 hr light)	soil grown	7 week old stem	150 NaCl for 3 weeks	51169104
SpSeeC12	SpSeeC2	1	Seeds, imbibed in water for 3 days in 4 degree	imbibed	Seeds	Control	45753942
SpSeeC13	SpSeeC3	2	Seeds, imbibed in water for 3 days in 4 degree	imbibed	Seeds	Control	15386504
SpSeeC4	SpSeeC4	3	Seeds, imbibed in water for 5 days in 4 degree	imbibed	Seeds	Control	53043594
SpSeeC15	SpSeeC5	4	Seeds, imbibed in water for 3 days in 4 degree	imbibed	Seeds	Control	51016858
SpSeeT12	SpSeeT2	1	Seeds, imbibed in 150 mM NaCl for 3 days in 4 degree	imbibed	Seeds	150 mM NaCl for 3 days	33009340
SpSeeT14	SpSeeT4	2	Seeds, imbibed in 150 mM NaCl for 3 days in 4 degree	imbibed	Seeds	150 mM NaCl for 3 days	34338038
SpSeeT15	SpSeeT5	3	Seeds, imbibed in 150 mM NaCl for 3 days in 4 degree	imbibed	Seeds	150 mM NaCl for 3 days	35812032
SpSQW2C1	SpW2SQC1	1	Siliques, Grown without NaCl, soil grown	soil grown	Siliques	Control	46861138
SpW2SQC2	SpW2SQC2	2	Green mature siliques, Grown without NaCl, soil grown, (12/12 hr light)	soil grown	Siliques	Control	66204550
SpSQW2T3.1	SpW2SQT1	1	Siliques, 150 mM Nacl treatment started before flowering	soil grown	Siliques	150 mM Nacl treatment started before flowering	70989452
SpSQW2T3.2	SpW2SQT2	2	Siliques, 150 mM Nacl treatment started before flowering	soil grown	Siliques	150 mM Nacl treatment started before flowering	115753034
SpW2SQT4	SpW2SQT4	3	Green mature siliques, 150 mM Nacl treatment started before flowering , (12/12 hr light)	soil grown	Siliques	150 mM Nacl treatment started before flowering	52443386
SpW6SQT1	SpW6SQT1	1	Green mature siliques, 150 mM Nacl treatment started after flowering , (12/12 hr light)	soil grown	Siliques	150 mM Nacl treatment started after flowering	51712204
SpW6SQT2	SpW6SQT2	2	Green mature siliques, 150 mM Nacl treatment started after flowering, (12/12 hr light)	soil grown	Siliques	150 mM Nacl treatment started after flowering	54561808
SpW6SQT3	SpW6SQT3	3	Green mature siliques, 150 mM Nacl treatment started after flowering, (12/12 hr light)	soil grown	Siliques	150 mM Nacl treatment started after flowering	61092056
YLC1	YLC1	1	5 week old young leaves (youngest 1 and 2 leaves), Grown without NaCl, soil grown, (12/12 hr light)	soil grown	5 week old young leaves (youngest 1 and 2 leaves)	Control	53862418
YLC2	YLC2	2	5 week old young leaves (youngest 1 and 2 leaves), Grown without NaCl, soil grown, (12/12 hr light)	soil grown	5 week old young leaves (youngest 1 and 2 leaves)	Control	40737756
YLC3	YLC3	3	5 week old young leaves (youngest 1 and 2 leaves), Grown without NaCl, soil grown, (12/12 hr light)	soil grown	5 week old young leaves (youngest 1 and 2 leaves)	Control	68685646
YLT1	YLT1	1	5 week old young leaves (youngest 1 and 2 leaves) treated with 150 NaCl for one week, soil grown, (12/12 hr light)	soil grown	5 week old young leaves (youngest 1 and 2 leaves)	150 NaCl for one week	59229672
YLT2	YLT2	2	5 week old young leaves (youngest 1 and 2 leaves) treated with 150 NaCl for one week, soil grown, (12/12 hr light)	soil grown	5 week old young leaves (youngest 1 and 2 leaves)	150 NaCl for one week	54115640
YLT3	YLT3	3	5 week old young leaves (youngest 1 and 2 leaves) treated with 150 NaCl for one week, soil grown, (12/12 hr light)	soil grown	5 week old young leaves (youngest 1 and 2 leaves)	150 NaCl for one week	74603192
