## Supplementary Tables for "Spatiotemporal gene expression atlas of the extremophyte *Schrenkiella parvula*": Table S5_Functional processes enriched in DEGs.xlsx

### Sheet: Enrichments in induced DEGs
GO ID	GO annotation	Cluster	Representative function	Functional categories
GO:0009743	response to carbohydrate stimulus	1	Sugar/starch metabolism	Metabolic processes
GO:0009744	response to sucrose stimulus	1	Sugar/starch metabolism	Metabolic processes
GO:0034285	response to disaccharide stimulus	1	Sugar/starch metabolism	Metabolic processes
GO:0005985	sucrose metabolic process	1	Sugar/starch metabolism	Metabolic processes
GO:0005984	disaccharide metabolic process	1	Sugar/starch metabolism	Metabolic processes
GO:0009311	oligosaccharide metabolic process	1	Sugar/starch metabolism	Metabolic processes
GO:0016051	carbohydrate biosynthetic process	1	Sugar/starch metabolism	Metabolic processes
GO:0005982	starch metabolic process	1	Sugar/starch metabolism	Metabolic processes
GO:0005983	starch catabolic process	1	Sugar/starch metabolism	Metabolic processes
GO:0008643	carbohydrate transport	1	Sugar/starch metabolism	Metabolic processes
GO:0006012	galactose metabolic process	1	Sugar/starch metabolism	Metabolic processes
GO:0008104	protein localization	2	Protein localization	Transport
GO:0045184	establishment of protein localization	2	Protein localization	Transport
GO:0033015	tetrapyrrole catabolic process	3	Plastid catabolism/orginziation	Others
GO:0046149	pigment catabolic process	3	Plastid catabolism/orginziation	Others
GO:0009668	plastid membrane organization	3	Plastid catabolism/orginziation	Others
GO:0010027	thylakoid membrane organization	3	Plastid catabolism/orginziation	Others
GO:0009657	plastid organization	3	Plastid catabolism/orginziation	Others
GO:0009658	chloroplast organization	3	Plastid catabolism/orginziation	Others
GO:0010304	PSII associated light-harvesting complex II catabolic process	3	Plastid catabolism/orginziation	Others
GO:0042440	pigment metabolic process	3	Plastid catabolism/orginziation	Others
GO:0009854	oxidative photosynthetic carbon pathway	3	Plastid catabolism/orginziation	Others
GO:0009845	seed germination	4	Seed germination/seedling development	Development
GO:0090351	seedling development	4	Seed germination/seedling development	Development
GO:0001101	response to acid	5	Response to abiotic stress	Response to stress
GO:0009415	response to water	5	Response to abiotic stress	Response to stress
GO:0009266	response to temperature stimulus	5	Response to abiotic stress	Response to stress
GO:0009409	response to cold	5	Response to abiotic stress	Response to stress
GO:0010038	response to metal ion	5	Response to abiotic stress	Response to stress
GO:0006979	response to oxidative stress	5	Response to abiotic stress	Response to stress
GO:0009636	response to toxin	5	Response to abiotic stress	Response to stress
GO:0071241	cellular response to inorganic substance	5	Response to abiotic stress	Response to stress
GO:0015698	inorganic anion transport	5	Response to abiotic stress	Response to stress
GO:0070482	response to oxygen levels	5	Response to abiotic stress	Response to stress
GO:0015692	lead ion transport	5	Response to abiotic stress	Response to stress
GO:0010960	magnesium ion homeostasis	5	Response to abiotic stress	Response to stress
GO:0006811	ion transport	5	Response to abiotic stress	Response to stress
GO:0006812	cation transport	5	Response to abiotic stress	Response to stress
GO:0048583	regulation of response to stimulus	5	Response to abiotic stress	Response to stress
GO:0048584	positive regulation of response to stimulus	5	Response to abiotic stress	Response to stress
GO:0006970	response to osmotic stress	5	Response to abiotic stress	Response to stress
GO:0009991	response to extracellular stimulus	5	Response to abiotic stress	Response to stress
GO:0009737	response to abscisic acid stimulus	5	Response to abiotic stress	Response to stress
GO:0009617	response to bacterium	6	Response to pathogens	Response to stress
GO:0042742	defense response to bacterium	6	Response to pathogens	Response to stress
GO:0009611	response to wounding	6	Response to pathogens	Response to stress
GO:0002239	response to oomycetes	6	Response to pathogens	Response to stress
GO:0009620	response to fungus	6	Response to pathogens	Response to stress
GO:0045087	innate immune response	6	Response to pathogens	Response to stress
GO:0009625	response to insect	6	Response to pathogens	Response to stress
GO:0009615	response to virus	6	Response to pathogens	Response to stress
GO:0042908	xenobiotic transport	6	Response to pathogens	Response to stress
GO:0009624	response to nematode	6	Response to pathogens	Response to stress
GO:0019058	viral infectious cycle	6	Response to pathogens	Response to stress
GO:0022415	viral reproductive process	6	Response to pathogens	Response to stress
GO:0030162	regulation of proteolysis	7	Protein modifications	Metabolic processes
GO:0051346	negative regulation of hydrolase activity	7	Protein modifications	Metabolic processes
GO:0052547	regulation of peptidase activity	7	Protein modifications	Metabolic processes
GO:0070647	protein modification by small protein conjugation or removal	7	Protein modifications	Metabolic processes
GO:0006470	protein amino acid dephosphorylation	7	Protein modifications	Metabolic processes
GO:0016311	dephosphorylation	7	Protein modifications	Metabolic processes
GO:0046777	protein amino acid autophosphorylation	7	Protein modifications	Metabolic processes
GO:0030091	protein repair	7	Protein modifications	Metabolic processes
GO:0051291	protein heterooligomerization	7	Protein modifications	Metabolic processes
GO:0050821	protein stabilization	7	Protein modifications	Metabolic processes
GO:0009249	protein lipoylation	7	Protein modifications	Metabolic processes
GO:0018209	peptidyl-serine modification	7	Protein modifications	Metabolic processes
GO:0018026	peptidyl-lysine monomethylation	7	Protein modifications	Metabolic processes
GO:0031669	cellular response to nutrient levels	10	Cellular response to nutrient levels	Response to stress
GO:0010628	positive regulation of gene expression	11	RNA polII transcription	Metabolic processes
GO:0006366	transcription from RNA polymerase II promoter	11	RNA polII transcription	Metabolic processes
GO:0042545	cell wall modification	13	Cell wall modification	Others
GO:0071554	cell wall organization or biogenesis	13	Cell wall modification	Others
GO:0071555	cell wall organization	13	Cell wall modification	Others
GO:0010015	root morphogenesis	17	Root morphogenesis	Development
GO:0022622	root system development	17	Root morphogenesis	Development
GO:0006099	tricarboxylic acid cycle	18	Tricarboxylic acid cycle	Metabolic processes
GO:0015980	energy derivation by oxidation of organic compounds	18	Tricarboxylic acid cycle	Metabolic processes
GO:0009751	response to salicylic acid stimulus	21	Response to salicylic acid	Response to stress
GO:0009723	response to ethylene stimulus	23	Response to ethylene	Response to stress
GO:0008219	cell death	26	Cell death	Development
GO:0048511	rhythmic process	27	Rhythmic process	Development
GO:0009314	response to radiation	28	Response to radiation	Response to stress
GO:0010224	response to UV-B	28	Response to radiation	Response to stress
GO:0010228	vegetative to reproductive phase transition of meristem	29	Reproductive transition	Development
GO:0007568	aging	30	Aging	Development
GO:0010118	stomatal movement	31	Stomatal movement	Development
GO:0006066	alcohol metabolic process	34	Alcohol/monocarboxylic acid metabolism	Metabolic processes
GO:0032787	monocarboxylic acid metabolic process	34	Alcohol/monocarboxylic acid metabolism	Metabolic processes
GO:0044255	cellular lipid metabolic process	35	Lipid catabolism/locilization	Metabolic processes
GO:0016042	lipid catabolic process	35	Lipid catabolism/locilization	Metabolic processes
GO:0010876	lipid localization	35	Lipid catabolism/locilization	Metabolic processes
GO:0006396	RNA processing	38	RNA processing	Metabolic processes
GO:0009308	amine metabolic process	41	Amide/amine metabolism	Metabolic processes
GO:0006519	cellular amino acid and derivative metabolic process	41	Amide/amine metabolism	Metabolic processes
GO:0043603	cellular amide metabolic process	41	Amide/amine metabolism	Metabolic processes
GO:0010167	response to nitrate	45	Response to nitrate	Response to stress
GO:0042126	nitrate metabolic process	45	Response to nitrate	Response to stress
GO:0006790	sulfur metabolic process	46	Sulfate transport/metabolism	Metabolic processes
GO:0008272	sulfate transport	46	Sulfate transport/metabolism	Metabolic processes
GO:0031163	metallo-sulfur cluster assembly	46	Sulfate transport/metabolism	Metabolic processes
GO:0010087	phloem or xylem histogenesis	48	Phloem development	Development
GO:0010088	phloem development	48	Phloem development	Development
GO:0009739	response to gibberellin stimulus	50	Response to gibberellin	Response to stress
GO:0010154	fruit development	52	Fruit development	Development
GO:0010431	seed maturation	53	Seed maturation	Development
GO:0009555	pollen development	54	Pollen development	Development
GO:0006839	mitochondrial transport	58	mitochondrial transport	Transport
GO:0030641	regulation of cellular pH	59	regulation of cellular pH	Response to stress
GO:0009926	auxin polar transport	62	Auxin trasnport/metabolism	Development
GO:0009850	auxin metabolic process	62	Auxin trasnport/metabolism	Development
GO:0006558	L-phenylalanine metabolic process	63	Phenylalanine metabolism	Metabolic processes
GO:0007031	peroxisome organization	64	Peroxisome organization	Others
GO:0006862	nucleotide transport	65	Nucleotide transport	Transport
GO:0042335	cuticle development	67	Cuticle development	Development
GO:0000373	Group II intron splicing	68	Group II intron splicing	Metabolic processes
GO:0023034	intracellular signaling pathway	70	Signal transduction/phosphorylation	Response to stress
GO:0023014	signal transmission via phosphorylation event	70	Signal transduction/phosphorylation	Response to stress
GO:0045836	positive regulation of meiosis	71	Positive regulation of meiosis	Development
GO:0006868	glutamine transport	72	Glutamine transport	Transport

### Sheet: Enrichments in repressed DEGs
GO annotation	Cluster	Representative function	Functional categories
aging	15	Aging	Development
anion transport	12	Anion transport	Transport
ion transport	12	Anion transport	Transport
ion transmembrane transport	12	Anion transport	Transport
anion homeostasis	12	Anion transport	Transport
response to carbohydrate stimulus	19	Carbohydrate metabolism	Metabolic processes
cellular response to carbohydrate stimulus	19	Carbohydrate metabolism	Metabolic processes
glycosylation	47	Carbohydrate metabolism	Metabolic processes
carbohydrate transport	19	Carbohydrate metabolism	Metabolic processes
amyloplast organization	57	Carbohydrate metabolism	Metabolic processes
glycoside metabolic process	51	Carbohydrate metabolism	Metabolic processes
uronic acid metabolic process	51	Carbohydrate metabolism	Metabolic processes
alcohol metabolic process	30	Carboxylic acid metabolism	Metabolic processes
organic acid biosynthetic process	30	Carboxylic acid metabolism	Metabolic processes
monocarboxylic acid metabolic process	30	Carboxylic acid metabolism	Metabolic processes
cell cycle	37	Cell cycle	Development
cell death	25	Cell death	Development
regulation of cell death	25	Cell death	Development
developmental programmed cell death	25	Cell death	Development
cytolysis	53	Cell death	Development
carbohydrate catabolic process	19	Cell wall organization	Others
carbohydrate biosynthetic process	19	Cell wall organization	Others
polysaccharide metabolic process	19	Cell wall organization	Others
cell wall organization or biogenesis	20	Cell wall organization	Others
callose deposition in cell wall	20	Cell wall organization	Others
cell wall macromolecule catabolic process	20	Cell wall organization	Others
UDP-L-arabinose metabolic process	58	Cell wall organization	Others
plastid organization	4	Chloroplast organizaiton	Others
chloroplast organization	4	Chloroplast organizaiton	Others
AMP biosynthetic process	49	Energy metabolism	Metabolic processes
citrate metabolic process	60	Energy metabolism	Metabolic processes
pyruvate biosynthetic process	60	Energy metabolism	Metabolic processes
flower development	17	Flower development	Development
gynoecium development	42	Flower development	Development
pollen-pistil interaction	17	Flower development	Development
fruit development	41	Fruit development	Development
growth	13	Growth and development	Development
tissue development	13	Growth and development	Development
cell differentiation	13	Growth and development	Development
developmental maturation	13	Growth and development	Development
regulation of anatomical structure size	13	Growth and development	Development
multidimensional cell growth	13	Growth and development	Development
cellular lipid metabolic process	31	Lipid metabolism	Metabolic processes
cellular response to lipid	31	Lipid metabolism	Metabolic processes
lipid localization	31	Lipid metabolism	Metabolic processes
post-Golgi vesicle-mediated transport	55	Lipid metabolism	Metabolic processes
regulation of meristem structural organization	13	Meristem development	Development
anatomical structure arrangement	13	Meristem development	Development
regulation of meristem development	13	Meristem development	Development
response to nitrate	45	Nitrogen metabolism	Metabolic processes
nitrate metabolic process	45	Nitrogen metabolism	Metabolic processes
cellular amide metabolic process	8	Nitrogen metabolism	Metabolic processes
cellular response to organic nitrogen	45	Nitrogen metabolism	Metabolic processes
glutamine family amino acid metabolic process	54	Nitrogen metabolism	Metabolic processes
purine ribonucleoside bisphosphate metabolic process	51	Nucleotide metabolism	Metabolic processes
establishment of protein localization to chromosome	51	Nucleotide metabolism	Metabolic processes
adenine transport	51	Nucleotide metabolism	Metabolic processes
guanosine metabolic process	51	Nucleotide metabolism	Metabolic processes
peptide transport	8	Peptide/amide transport	Transport
amide transport	8	Peptide/amide transport	Transport
phenylpropanoid metabolic process	29	Phenylpropanoid metabolism	Metabolic processes
quinone cofactor metabolic process	52	Phenylpropanoid metabolism	Metabolic processes
photorespiration	10	Photorespiration	Metabolic processes
photosynthesis	14	Photosynthesis	Metabolic processes
pigment metabolic process	14	Photosynthesis	Metabolic processes
regulation of chlorophyll metabolic process	14	Photosynthesis	Metabolic processes
regulation of stomatal movement	14	Photosynthesis	Metabolic processes
stomatal complex development	14	Photosynthesis	Metabolic processes
protein targeting to chloroplast	18	Protein localization	Transport
nuclear transport	18	Protein localization	Transport
protein localization	18	Protein localization	Transport
establishment of localization in cell	18	Protein localization	Transport
protein import	18	Protein localization	Transport
protein localization in organelle	18	Protein localization	Transport
peptidyl-proline modification	38	Protein modification	Metabolic processes
protein folding	39	Protein modification	Metabolic processes
chaperone-mediated protein folding	39	Protein modification	Metabolic processes
protein amino acid autophosphorylation	47	Protein modification	Metabolic processes
protein stabilization	39	Protein modification	Metabolic processes
polyamine metabolic process	55	Protein modification	Metabolic processes
peptidyl-asparagine modification	62	Protein modification	Metabolic processes
peptidyl-arginine modification	62	Protein modification	Metabolic processes
response to cytokinin stimulus	32	Response to cytokinin	Response to stress
two-component signal transduction system (phosphorelay	32	Response to cytokinin	Response to stress
intracellular signal transduction	32	Response to cytokinin	Response to stress
response to bacterium	26	Response to pathogen	Response to stress
innate immune response	27	Response to pathogen	Response to stress
sulfur metabolic process	28	Response to pathogen	Response to stress
defense response to virus	27	Response to pathogen	Response to stress
response to auxin stimulus	21	Response to auxin	Response to stress
cellular response to auxin stimulus	21	Response to auxin	Response to stress
hormone transport	21	Response to auxin	Response to stress
regulation of hormone levels	21	Response to auxin	Response to stress
tropism	21	Response to auxin	Response to stress
cellular response to brassinosteroid stimulus	6	Response brassinosteroid	Response to stress
regulation of response to stimulus	9	Response to ABA	Response to stress
response to abscisic acid stimulus	9	Response to ABA	Response to stress
response to extracellular stimulus	9	Response to ABA	Response to stress
establishment of cell polarity	59	Response to auxin	Response to stress
response to metal ion	5	Response to heavy metal	Response to stress
response to cadmium ion	5	Response to heavy metal	Response to stress
copper ion transport	5	Response to heavy metal	Response to stress
copper ion homeostasis	5	Response to heavy metal	Response to stress
response to arsenic	5	Response to heavy metal	Response to stress
response to reactive oxygen species	9	Response to oxidative stress	Response to stress
response to oxidative stress	9	Response to oxidative stress	Response to stress
response to radiation	9	Response to oxidative stress	Response to stress
response to anoxia	9	Response to oxidative stress	Response to stress
response to oxygen levels	9	Response to oxidative stress	Response to stress
hydrogen peroxide mediated signaling pathway	50	Response to oxidative stress	Response to stress
cell redox homeostasis	53	Response to oxidative stress	Response to stress
induced systemic resistance	27	Response to pathogens	Response to stress
indole glucosinolate metabolic process	27	Response to pathogens	Response to stress
response to nematode	27	Response to pathogens	Response to stress
cellular response to sulfur starvation	28	Response to pathogens	Response to stress
sulfation	28	Response to pathogens	Response to stress
hydrogen sulfide metabolic process	28	Response to pathogens	Response to stress
response to osmotic stress	9	Response to salt stress	Response to stress
response to salt stress	9	Response to salt stress	Response to stress
response to acid	9	Response to salt stress	Response to stress
response to temperature stimulus	9	Response to salt stress	Response to stress
response to toxin	27	Response to salt stress	Response to stress
response to wounding	27	Response to wounding	Response to stress
rhythmic process	34	Rhythmic process	Development
negative regulation of cellular process	1	RNA metabolism	Metabolic processes
negative regulation of macromolecule biosynthetic process	1	RNA metabolism	Metabolic processes
negative regulation of nucleobase, nucleoside, nucleotide and nucleic acid metabolic process	1	RNA metabolism	Metabolic processes
negative regulation of RNA metabolic process	1	RNA metabolism	Metabolic processes
ribonucleoprotein complex biogenesis	1	RNA metabolism	Metabolic processes
ribosome biogenesis	1	RNA metabolism	Metabolic processes
RNA processing	1	RNA metabolism	Metabolic processes
ncRNA metabolic process	1	RNA metabolism	Metabolic processes
mitochondrial RNA metabolic process	3	RNA metabolism	Metabolic processes
RNA modification	3	RNA metabolism	Metabolic processes
ribonucleotide biosynthetic process	49	RNA metabolism	Metabolic processes
mitochondrial RNA 3'-end processing	3	RNA metabolism	Metabolic processes
mRNA transcription	63	RNA metabolism	Metabolic processes
root morphogenesis	14	Root morphogenesis	Development
root system development	14	Root morphogenesis	Development
S-adenosylmethionine metabolic process	46	S-adenosylmethionine metabolism	Metabolic processes
embryo sac development	35	Seed developmemt	Development
gametophyte development	35	Seed developmemt	Development
dormancy process	43	Seed developmemt	Development
seedling development	44	Seedling development	Development
leaf development	16	Shoot developmemt	Development
phyllome development	16	Shoot developmemt	Development
vacuolar transmembrane transport	12	Vaculor transport	Transport
phloem or xylem histogenesis	40	Vascular development	Development
